# The spindle assembly checkpoint and the spatial activation of Polo kinase determine the duration of cell division and prevent neural stem cells tumor formation

**DOI:** 10.1101/2021.01.04.425196

**Authors:** Emmanuel Gallaud, Laurent Richard-Parpaillon, Aude Pascal, Mathieu Métivier, Vincent Archambault, Régis Giet

## Abstract

The maintenance of a restricted pool of asymmetrically dividing stem cells is essential for tissue homeostasis. This process requires the control of mitotic progression that ensures the accurate chromosome segregation. In addition, this event is coupled to the asymmetric distribution of cell fate determinants in order to prevent stem cell amplification. How this coupling is regulated remains poorly described. Here, using asymmetrically dividing *Drosophila* neural stem cells (NSCs), we show that Polo kinase activity levels determine the length of cell division, independent of the spindle assembly checkpoint (SAC). This event is mediated by the direct phosphorylation of Polo kinase by Aurora A at spindle poles and Aurora B kinases at centromeres. Furthermore, we show that Aurora A-dependent activation of Polo is the major event that promotes NSC polarization and together with the SAC prevents brain tumor growth. Altogether, our results show that an Aurora/Polo kinase module couples NSC mitotic progression and polarization for tissue homeostasis.
