## Supplementary Table 1 for "The spindle assembly checkpoint and the spatial activation of Polo kinase determine the duration of cell division and prevent neural stem cells tumor formation"

### Sheet: Feuil1
Figure 1	Numerical data related to Figure 1C
	Genotype	Mean	SD	n
	Control	7.44	1.12	129
	polo1/9	12.95	3.10	57
	polo1/9,mad2P	14.95	4.40	29
	polo1/10	11.64	2.70	67
	polo1/10,mad2P	11.78	3.29	34
	polo9/10	46.85	19.24	48
	polo9/10,mad2P	25.50	8.08	21
	Numerical data related to Figure 1E
	Genotype	Mean	SD	n
	Control	0.83	0.42	27
	polo1/9	2.41	0.76	27
	polo1/10	2.07	0.69	27
	polo9/10	8.58	5.04	20
Figure 2	Numerical data related to Figure 2D
	Genotype	Mean	SD	n
	PoloWT::GFP	6.49	0.92	40
	PoloT182D::GFP	7.73	0.88	39
	PoloT182A::GFP	8.31	1.60	26
	PoloK54M::GFP	7.67	1.11	78
	polo9/10	45.60	21.17	86
	PoloWT::GFP ; polo9/10	7.97	1.23	32
	PoloT182D::GFP ; polo9/10	21.76	5.48	54
	PoloT182A::GFP ; polo9/10	47.21	22.07	17
	PoloK54M::GFP ; polo9/10	52.50	17.65	17
	Numerical data related to Figure 2E
	Genotype	Mean	SD	n
	Control	6.08	0.81	49
	mad2P	5.97	0.71	22
	PoloT182D::GFP	6.88	1.19	72
	PoloT182D::GFP ; mad2P	7.07	1.87	45
	polo9/10,mad2P	27.02	7.84	29
	PoloT182D::GFP;polo9/10,mad2P	17.78	5.20	67
	Numerical data related to Figure 3B
Figure 3	Genotype	Mean	SD	n
	Control	7.25	1.18	47
	PoloWT::GFP	7.58	0.81	18
	PoloT182D::GFP	8.32	1.03	11
	aurA8839	45.38	11.93	48
	PoloWT::GFP ; aurA8839	34.56	7.69	76
	PoloT182D::GFP ; aurA8839	23.76	7.08	69
	Numerical data related to Figure 3D
	Genotype	Mean	SD	n
	PoloWT::GFP	6.00	0.80	17
	PoloT182D::GFP	6.17	0.62	45
	ial1689/ial2A43	9.21	1.39	21
	ial1689/ial2A43 ; PoloWT::GFP	8.85	1.06	25
	ial1689/ial2A43 ; PoloT182D::GFP	8.48	1.10	30
Figure 4	Numerical data related to Figure 4B
	Genotype	Mean	SD	n
	Control	74.44	6.73	18
	mad2P	69.55	7.12	11
	polo1/9	101.70	10.36	13
	polo1/9,mad2P	150.10	40.02	14
	polo1/10	111.50	8.35	12
	polo1/10,mad2P	162.60	26.53	14
	polo9/10	243.50	36.48	14
	polo9/10,mad2P	200.90	51.54	12
	Numerical data related to Figure 4D
	Genotype	% euploid	% aneuploid	% polyploid	n
	Control	99.26	0	0.74	135
	mad2P	93.71	5.03	1.26	159
	polo1/9	97.01	2.39	0.60	166
	polo1/9,mad2P	59.14	27.40	13.46	208
	polo1/10	94.59	2.03	3.38	148
	polo1/10,mad2P	61.50	26.29	12.21	213
	polo9/10	88.06	4.48	7.46	134
	polo9/10,mad2P	64.03	31.81	4.16	481
	Numerical data related to Figure 4F
	Genotype	%	n
	Control	0.00	19
	polo1/9	24.66	73
	polo1/9,mad2P	45.07	72
	polo1/10	21.95	82
	polo1/10,mad2P	51.47	68
	polo9/10	86.49	37
	polo9/10,mad2P	85.19	27
Figure 5	Numerical data related to Figure 5B
	Genotype	Mean	SD	n
	Control	98.90	3.81	10
	PoloT182D::GFP	94.83	4.36	6
	aurA8839	2050.00	550.70	12
	PoloT182D::GFP ; aurA8839	389.90	109.90	12
	Numerical data related to Figure 5D
	Genotype	%	n
	aurA8839 15 days	92.59	27
	PoloT182D::GFP ; aurA8839 15 d	10.00	70
	PoloT182D::GFP ; aurA8839 30 d	53.97	63
	Numerical data related to Figure 5E
	Genotype	% euploid	% aneuploid	% polyploid	n
	Control	99.01	0.99	0.00	101
	PoloT182D::GFP	95.10	4.90	0.00	102
	aurA8839	88.16	8.77	3.07	228
	PoloT182D::GFP ; aurA8839	86.87	7.19	5.94	320
	Numerical data related to Figure 5H
	Genotype	% polarized	% unpolarized	n
	Control	100.00	0.00	18
	PoloT182D::GFP	100.00	0.00	24
	aurA8839	21.80	78.20	55
	PoloT182D::GFP ; aurA8839	84.20	15.80	76
	Numerical data related to Figure 5J
	Genotype	Mean	SD	n
	Control	13.38	8.38	18
	PoloT182D::GFP	11.43	6.55	24
	aurA8839	41.70	25.66	55
	PoloT182D::GFP ; aurA8839	21.89	19.06	76
Figure S2	Numerical data related to Figure S2A
	Genotype	Mean	SD	n
	Control	6.94	1.16	24
	PoloWT::GFP	7.14	1.13	33
	PoloT182D::GFP	8.79	1.18	29
	aurA8839,mad2P	44.96	12.74	74
	PoloWT::GFP ; aurA8839,mad2P	41.08	11.26	75
	PoloT182D::GFP ; aurA8839,mad2P	28.25	6.81	84
	Numerical data related to Figure S2C
	Genotype	Mean	SD	n
	Control	6.30	1.10	20
	ial35.33/ial1689	10.17	1.69	16
	ial2A43/ial1689	11.11	1.70	11
	aurA8839	46.60	17.64	15
	ial35.33/ial1689 ; aurA8839			10
	ial2A43/ial1689 ; aurA8839			7
	Numerical data related to Figure S2E
	Genotype	Mean	SD	n
	Control	226.2	65.2	14
	polo9/10	138.4	33.3	25
	ial2A43/ial1689	102.9	46.1	13
	aurA8839	251.4	66.0	62
	ial2A43/ial1689 ; aurA8839	238.5	78.7	22
Figure S3	Numerical data related to Figure S3B
	Genotype	% no Cnn+ spindle pole	% 1 Cnn+ spindle pole	% 2 Cnn+ spindle pole	n
	Control	0.0	0.00	100	24
	PoloT182D::GFP	0.0	0.00	100	15
	aurA8839	59.2	31.5	9.3	54
	PoloT182D::GFP ; aurA8839	6.8	47.7	45.5	44
	Numerical data related to Figure S3C
	Genotype	Mean	SD	n
	Control	52.7	25.1	48
	PoloT182D::GFP	37.0	24.1	30
	aurA8839	4.0	3.9	108
	PoloT182D::GFP ; aurA8839	16.0	10.4	88
